# Chlamydiae in cnidarians: Shared functional potential despite broad taxonomic diversity

**DOI:** 10.1101/2023.11.19.567766

**Authors:** Justin Maire, Astrid Collingro, Matthias Horn, Madeleine J. H. van Oppen

## Abstract

Cnidarians, such as corals and sea anemones, associate with a wide range of bacteria that have essential functions, including nutrient cycling and the production of antimicrobial compounds. Within cnidarians, bacteria can colonize all microhabitats including the tissues. Among them are obligate intracellular bacteria of the phylum Chlamydiota (chlamydiae) whose impact on cnidarian hosts and holobionts remain unknown. Here, we conducted a meta-analysis of previously published cnidarian 16S rRNA gene metabarcoding data and eight metagenome-assembled genomes (MAGs) of cnidarian-associated chlamydiae to decipher their diversity and functional potential. While the metabarcoding dataset showed an enormous diversity of cnidarian-associated chlamydiae, five out of eight MAGs were affiliated with the Simkaniaceae family. The other three MAGs were assigned to the Parasimkaniaceae, Rhabdochlamydiaceae, and Anoxychlamydiaceae, respectively. All MAGs were associated with corals and showed a functional potential insufficient for an independent existence, lacking any nucleotide or vitamin and most amino acid biosynthesis pathways. Hallmark chlamydial genes, such as a type III secretion system, nucleotide transporters, and genes for host interaction, were encoded in all MAGs. Together these observations suggest an obligate intracellular lifestyle of cnidarian-associated chlamydiae. Cnidarian-associated chlamydiae lacked unique genes, suggesting the core chlamydial genetic arsenal may be flexible enough to infect many eukaryotic hosts, including cnidarians. Additional studies are needed to understand how chlamydiae interact with their cnidarian host, and other microbes in cnidarian holobionts. This first study of the diversity and functional potential of cnidarian-associated chlamydiae improves our understanding of both the cnidarian microbiome and the chlamydial lifestyle and host range.
