## Supplementary material for "Chlamydiae in cnidarians: Shared functional potential despite broad taxonomic diversity": Table S3

### Sheet: A- T3SS
Gene	Function
copN	negative regulator of T3S
CT_043	T3S multi-cargo chaperone
CT_274	T3S chaperone
flhA	Flagellar T3SS component
fliI	Flagellar T3SS component
sctJ	T3SS component
sctN	T3SS component
sctQ	T3SS component
sctT	T3SS component
sctU	T3SS component
sctV	T3SS component
sctL	T3SS component
sctR	T3SS component
sctS	T3SS component
sctC	T3SS component
sctD	T3SS component
sctO	T3SS component
sctE	T3SS component
sctG	T3SS component

### Sheet: B- Virulence genes
Gene	Function
NTTs	nucleotide transporters
CT_056_hp	potential T3SS effector
CT_084	phospholipase D, virulence factor
CT_380_effector	metal dependent hydrolase of the beta-lactamase superfamily I, potential T3SS effector
CT_387_effector	potential T3SS effector
CT_541_mip	macrophage infectivity potentiator, T3SS effector
CT_630_chxR	transcriptional regulator of virulence genes
CT_642_effector	potential T3S effector
CT_673_pkn5	Ser/Thr protein kinase, T3SS effector
CT_737_NUE	histone methyltransferase, T3SS effector
CT_830	hypothetical rRNA methylase, T3SS effector
PUV_27540_pgp6	induction of IFN gamma mediated host cell response
CT_145_pkn1	Ser/Thr protease, potentially involved in intracellular survival
CT_259_cppA	2C protein phosphatase (PP2C), involved in chlamydial growth
CT_301_pknD	Ser/Thr kinase D, inclusion growth and division
CT_806_ptr	protease, inclusion lumen, recovery from host-induced stress
PUV_27080_htrA	protease, intracellular survival and spread
CT_394_hrcA	heat-inducible transcriptional repressor, works in transcriptional regulatory network with grgA and euo
CT_446_euo	main regulator in developmental cycle, core gene; works in transcriptional regulatory network with grgA and hrcA
CT_504_grgA	transcriptional activator and developmental regulator
PUV_06830_tsp	tail-specific protease, developmental regulator
CT_017_ctad1	adhesin/invasin
CT_396_dnaK	heat shock protein, adhesin
CT_681_ompA	outer membrane protein, adhesion and host cell entry
CT_783	protein disulfide isomerase, formation of outer membrane complex
SNE_A00420_ompA	outer membrane protein, potential adhesin
CT_699_psd	PS-decarboxylase, acquisition of host cell lipids
CT_775_lpaT	lysophospholipid acyltransferase, acquisition of host cell lipids
CT_776_aasC	acyl-ACP synthase, acquisition of host cell lipids
