## Supplementary material for "Chlamydiae in cnidarians: Shared functional potential despite broad taxonomic diversity": Table S4

### Sheet: Sheet1
Table S4: Detailed characteristics of eight published MAGs belonging to cnidarian-associated chlamydiae.
Name	Accession number	Host	Tissues	Location	PRJNA	Size (bp)	Contigs	Completeness	Contamination	Est. complete genome size (Mb)		Domain	Phylum	Class	Order	Family	Genus
3300010035-10	3300010035-10	Cyphastrea sp.	unknown	Lord Howe Island, Australia	PRJNA364880	1324932	36	78.84	0.16	1.7	https://genome.jgi.doe.gov/GEMs	d__Bacteria	p__Chlamydiota	c__Chlamydiia	o__Chlamydiales	f__Simkaniaceae	g__Simkania
CC_bin22	SAMN26879084	Acropora digitifera	Surrounding Seawater	Daya Bay, Shenzhen, China	PRJNA780036	1802574	21	95.49	0.07	1.9		d__Bacteria	p__Chlamydiota	c__Chlamydiia	o__Chlamydiales	f__JACRBE01	g__
EVH04_Bin2	SAMEA12813834	Eunicella verrucosa	unknown	Algarve, Pedra da Greta, Portugal	PRJEB50578	880564	384	53.33	0.6	1.7		d__Bacteria	p__Chlamydiota	c__Chlamydiia	o__Chlamydiales	f__Rhabdochlamydiaceae	g__
IP30a_bin.2	SAMN29486815	Isopora pallifera	Skeleton	Heron Island, Australia	PRJNA857095	1056714	204	80.41	0.31	1.3		d__Bacteria	p__Chlamydiota	c__Chlamydiia	o__Chlamydiales	f__Simkaniaceae	g__Simkania
Pac_F2b	SAMN31596230	Pocillopora acuta	Tentacle epidermis	Feather Reef, Australia	PRJNA891910	1247175	47	87.57	0.27	1.4		d__Bacteria	p__Chlamydiota	c__Chlamydiia	o__Chlamydiales	f__Simkaniaceae	g__Simkania
PL23a_bin.60	SAMN29486462	Porites lutea	Skeleton	Heron Island, Australia	PRJNA857095	1790943	97	100	3.14	1.8		d__Bacteria	p__Chlamydiota	c__Chlamydiia	o__Chlamydiales	f__SM23-39	g__JAAKFI01
PL25a_bin.114	SAMN29486575	Porites lutea	Skeleton	Heron Island, Australia	PRJNA857095	1882367	108	94.47	0.27	2		d__Bacteria	p__Chlamydiota	c__Chlamydiia	o__Chlamydiales	f__Simkaniaceae	g__Neptunochlamydia
PL25a_bin.130	SAMN29486587	Porites lutea	Skeleton	Heron Island, Australia	PRJNA857095	1594070	244	94.9	0.17	1.7		d__Bacteria	p__Chlamydiota	c__Chlamydiia	o__Chlamydiales	f__Simkaniaceae	g__Simkania
SIMNZ	SAMEA2272380	unknown	unknown	NA	PRJEA49035	2628375	2	99.39	0.45	2.6		d__Bacteria	p__Chlamydiota	c__Chlamydiia	o__Chlamydiales	f__Simkaniaceae	g__Simkania
