## Supplementary material for "Chlamydiae in cnidarians: Shared functional potential despite broad taxonomic diversity": Table S5

### Sheet: Sheet1
Table S5: List of predicted secondary metabolites in cnidarian-associated chlamydiae and Simkania negevensis.
MAG	Contig name	Type	Closest biosynthetic gene cluster ID	Closest biosynthetic gene cluster compound	Core biosynthetic gene	Product
PL25a_bin.114	contig_28	NRPS-like	BGC0001758	rhizomide A, rhizomide B, rhizomide C	PLLNOP_02295	AMP-binding protein
PL23a_bin.60	contig_27	thiopeptide	BGC0002116	darobactin A	ILKCKP_02010	hypothetical protein
					ILKCKP_02020	hypothetical protein
3300010035-10	contig_10	NRPS,NRPS-like,T1PKS	BGC0000979	cylindrospermopsin	FHNPEB_02175	hypothetical protein
					FHNPEB_02190	hypothetical protein
					FHNPEB_02200	hypothetical protein
					FHNPEB_02205	hypothetical protein
CC_bin22	contig_20	NRPS-like	BGC0002711	nostovalerolactone, 9-dehydronostovalerolactone	GAPFKD_07830	PlsC domain-containing protein
SIMNZ	contig_1	NRPS-like	BGC0000328	coronatine	JMMOLD_00015	EntF, seryl-AMP synthase component of non-ribosomal peptide synthetase
	contig_1	thioamitides	BGC0000590	microcin N	JMMOLD_04440	Ribosomal protein S12 methylthiotransferase accessory factor YcaO
					JMMOLD_04445	TfuA domain-containing protein
	contig_1	proteusin	BGC0000590	microcin N	JMMOLD_06150	NHase-alpha domain-containing protein
EVH04_Bin2	None
PL25a_bin.130	None
Pac_F2b	None
IP30a_bin.2	None
